# Prime editing for functional repair in patient-derived disease models

**DOI:** 10.1101/2020.06.09.139782

**Authors:** Imre F. Schene, Indi P. Joore, Rurika Oka, Michal Mokry, Anke H.M. van Vugt, Ruben van Boxtel, Hubert P.J. van der Doef, Luc J.W. van der Laan, Monique M.A. Verstegen, Peter M. van Hasselt, Edward E.S. Nieuwenhuis, Sabine A. Fuchs

## Abstract

Prime editing is a novel genome editing technology using fusion proteins of Cas9-nickase and reverse transcriptase, that holds promise to correct the vast majority of genetic defects. We develop prime editing for primary adult stem cells grown in organoid culture models. First, we generate precise in-frame deletions in the gene encoding ß-catenin (*CTNNB1*) that result in proliferation independent of Wnt-stimuli, mimicking a mechanism of the development of liver cancer. Moreover, prime editing functionally recovers disease-causing mutations in intestinal organoids from patients with DGAT1-deficiency and liver organoids from a patient with Wilson disease (*ATP7B*). Prime editing is as efficient in 3D grown organoids as in 2D grown cell lines and offers greater precision than Cas9-mediated homology directed repair (HDR). Base editing remains more reliable than prime editing but is restricted to a subgroup of pathogenic mutations. Whole-genome sequencing of four prime-edited clonal organoid lines reveals absence of genome-wide off-target effects underscoring therapeutic potential of this versatile and precise gene editing strategy.
