## Supplementary material for "Prime editing for functional repair in patient-derived disease models": Source Data

### Sheet: Fig. 1g
	Organoid reconstitution in hL-EM without Rpso-1 conditioned medium after targeting CTNNB1 with prime editing
	NC			S1E1			S1E2			S2E1			S2E2
N of organoids	0	0	0	130	180	155	12	10	7	35	20	15	3	10	7

### Sheet: Fig. 1h
HEK3 5-bp deletion	Correct edit			byproducts pegRNA			byproducts nickRNA
Intestinal org	31.3027	25.7851	32.1276	2.51399	2.52161	2.84102	0.046609	1.08619	0.057215
Liver org	33.2491	26.4415	32.7167	1.47988	1.92556	3.58674	0.342612	0	0
Caco-2 cells	40.309	30.5281	34.9823	2.53945	2.53259	1.27081	0	0.0085448	0.172043
HEK293T cells	58.7725	54.3395	62.9621	2.10521	1.61379	4.49842	0.368611	0	0.355389
CTNNB1 6-bp deletion	Correct edit			byproducts pegRNA			byproducts nickRNA
Intestinal org	43.4445	39.8623	44.6367	2.25301	3.33233	4.01555	0.460908	0.987643	1.14546
Liver org	27.6787	31.8491	29.7094	2.04386	1.7857	4.37855	0.477308	0.699939	0.575093
Caco-2 cells	12.4352	11.7038	14.9695	0.578067	0.675899	3.97281	0.125631	0.33932	0.230315
HEK293T cells	38.6025	34.9673	35.6244	2.97191	3.71715	5.07102	2.46249	1.81667	1.03684

### Sheet: Fig. 2d
	DGAT1 s210del + S210del										Healthy control
	NC		PE3		PE3+m		PE3b		PE3b+m		NC
% surviving FA exposure (DGAT1 patient 1)	1	3	23	27	20	25	40	45	40	35	95	90
% surviving FA exposure (DGAT1 patient 2)	2		17		13		25		30

### Sheet: Fig. 2i
	CuCl2 (mM)	WT1			WT2			KO1			KO2
	0.03125	1.02357	-1.65514	0.631567	2.48743	-0.591274	-1.89615	-0.10595	-0.0187976	0.124748	-0.412009	0.412009	0.914372
	0.0625	-3.99085	-1.81848	5.09065	-4.79136	-4.64863	-4.55688	0.888615	1.4833	0.883489	3.39402	3.87599	2.1382
	0.125	3.04895	5.25399	9.12506	1.85028	-0.570885	0.229373	73.3535	46.9462	32.3764	54.5609	48.3512	45.1586
	0.25	21.408	19.0886	5.18865	22.081	24.074	29.0387	98.8123	92.7834	83.1812	91.054	59.791	94.9518
	0.5	92.835	65.3945	70.8826	71.9507	82.4164	93.0978	90.5585	117.043	90.174	107.864	92.1361	91.3824
	1	95.481	101.263	103.256	111.358	82.4164	106.225	90.174	92.7834	117.043	111.645	79.5146	98.5792

### Sheet: Sup. Fig. 5a
	Reconstitution is calculated as percentage of [number of organoids after 7 days / number of seeded cells at day 0 ]
	GFP only			PE3			PE3+m			PE3b			PE3b+m
Cells seeded	225	520	650	270	470	680	430	675	805	392	715	1160	450	1070	1240
Organoids at day 7	23	40	40	18	43	89	26	68	48	51	43	94	50	86	50
Reconstitution (%)	10.2222	7.69231	6.15385	6.66667	9.14894	13.0882	6.04651	10.0741	5.96273	13.0102	6.01399	8.10345	11.1111	8.03738	4.03226
	Relative organoid size (at day 7) was calculated as percentage of [average organoid area / average organoid area in GFP-only control]
	GFP only			PE3			PE3+m			PE3b			PE3b+m
Organoid size (%)	84	117	99	89	111	78	110	95	87	115	113	105	78	108	89
