## Supplementary Data 1 for "Prime editing for functional repair in patient-derived disease models"

### Sheet: Predicted off-targets_CTNNB1
Supplementary Data A: Presence of in silico-predicted off-targets, CTNNB1, N=2
Protospacer	Chromosome	Position	Direction	Sequence	Mismatches	Off-tatget in 200bp flanking spacer?
pegRNA	chr3	41224590	+	CAACAGTCTTACCTGGACTCTGG	0	Target
pegRNA	chr8	141981116	-	CAgCAcTCTgACCTGGACTCTGG	3	no
pegRNA	chr12	4189956	-	CtACAGTCTaACCTGGAtTCAGG	3	no
pegRNA	chr12	18977002	+	CAACAaTCTTAaCTGGAtTCAGG	3	no
pegRNA	chr3	59605281	+	tAtCAGTCTTACCTGGAgTCAGG	3	no
pegRNA	chr5	153063308	-	CAtCAGTCTTACgTGGACTaAGG	3	no
pegRNA	chr15	56824627	+	CAgCttTCTTACCTGGACTCTGG	3	no
pegRNA	chr14	70166891	-	CAACAGTCTTcCCTtGcCTCGGG	3	no
pegRNA	chr14	88471953	-	CAACAcTgTTACCaGGACTCAGG	3	no
pegRNA	chr9	106232665	-	CAACAGTCaTgCCTGaACTCAGG	3	no
pegRNA	chr11	116459531	-	CAACAcTCTTcCCTGGcCTCTGG	3	no
pegRNA	chr8	29364579	+	CAAtttTCTTACCTtGACTCTGG	4	no
pegRNA	chr8	41549144	-	CtACAGTCTcACCTGGAtTgAGG	4	no
pegRNA	chr8	57619174	-	CAACAGTCTcACactGACTCAGG	4	no
pegRNA	chr8	77237205	-	CAACAGTCTTtCCaGagCTCAGG	4	no
pegRNA	chr8	142097864	+	CcACAGgCTcAgCTGGACTCTGG	4	no
pegRNA	chr12	2630216	-	aAtCAGTCTgACCTGGAgTCTGG	4	no
pegRNA	chr12	39835182	+	CcACAGTgTgACCTGGACTaAGG	4	no
pegRNA	chr12	48241312	+	CAAtAGTCTTAgCaGGACTaTGG	4	no
pegRNA	chr12	120571726	+	CAtCAGTtTTAaCTGGtCTCTGG	4	no
pegRNA	chr12	125122969	+	tAACcGTCTTACCTGcACcCTGG	4	no
pegRNA	chr12	128912449	-	tAAaAaTCTTACCTtGACTCTGG	4	no
pegRNA	chr12	132205079	+	CctCAGTCaTcCCTGGACTCTGG	4	no
pegRNA	chr3	26046385	-	CAACtGTCTTAggTGGtCTCTGG	4	no
pegRNA	chr3	42980902	+	CAAgAGTgTTACCaGaACTCAGG	4	no
pegRNA	chr3	86533037	-	CAcCAGTgTTcCCTGGAtTCAGG	4	no
pegRNA	chr3	95705073	+	CAcCAGTtTgACCTGGAtTCAGG	4	no
pegRNA	chr3	130743734	+	CAAtcaTCTTACCTGGACTgTGG	4	no
pegRNA	chr3	148179919	+	CAAaAGTCTcACtTGGAtTCAGG	4	no
pegRNA	chr3	180169312	+	CAACtcTCTTAaCTGGcCTCAGG	4	no
pegRNA	chr7	23087821	-	CAtgAGaaTTACCTGGACTCGGG	4	no
pegRNA	chr7	39474729	+	CAtaAGTCTTcCaTGGACTCTGG	4	no
pegRNA	chr7	50357869	+	CtACtGTCTTACCTGGtCTtAGG	4	no
pegRNA	chr7	141452187	+	aAACAGTCTTtCCTGagCTCTGG	4	no
pegRNA	chr4	5178281	+	CAACAGcCTgACCTGaACTtTGG	4	no
pegRNA	chr4	16141025	+	CAACAGctTTACCTGGAagCTGG	4	no
pegRNA	chr4	116303591	-	CAACAGTCTgAgCTGtACTtTGG	4	no
pegRNA	chr4	130006145	-	aAACAGTgTTACgTGGtCTCAGG	4	no
pegRNA	chr4	144499304	-	aAtCAGTCTTACaTGGAaTCTGG	4	no
pegRNA	chr4	147605693	+	CAACAGgCTTcCCTGtcCTCTGG	4	no
pegRNA	chr4	174060371	-	CAcCAGTgTTACCTGGAtgCAGG	4	no
pegRNA	chr4	183154854	+	CtACtGcCTaACCTGGACTCTGG	4	no
pegRNA	chr5	144359	+	tAACAGTCTTAgCTtGgCTCTGG	4	no
pegRNA	chr5	1224762	-	CcACAGTgcTcCCTGGACTCTGG	4	no
pegRNA	chr5	2413951	-	CAgCAGcCTTACtTGGcCTCAGG	4	no
pegRNA	chr5	38050925	-	CAACAtTCTTAtCTGagCTCAGG	4	no
pegRNA	chr5	61372494	+	tAACAGTCTTtaCTGGACTtTGG	4	no
pegRNA	chr5	118461322	-	CAgCAGTgTTAgCTGGAaTCAGG	4	no
pegRNA	chr5	170262829	+	CAACAGTCTTACCTtccCgCTGG	4	no
pegRNA	chr5	178274036	+	CAACAGgCTTgCCTGGAgaCAGG	4	no
pegRNA	chr5	179867672	-	CAgCAGTCccACCTGGgCTCAGG	4	no
pegRNA	chr16	8363331	+	CttCAGTCTTcCCTGGACcCTGG	4	no
pegRNA	chr1	8037567	-	CcACAGTCTTAgaTGGACTgAGG	4	no
pegRNA	chr1	16192076	+	CAgCAGTCTaACCcaGACTCAGG	4	no
pegRNA	chr1	32887516	+	CcACAaTCTaACCTGcACTCAGG	4	no
pegRNA	chr1	55608457	+	CAACAGTCTgAgCTGtACcCTGG	4	no
pegRNA	chr1	226382439	-	CgACAGcCTTACCTGGAgTtGGG	4	no
pegRNA	chr13	35167608	+	CAAtAGTtTTAaCTGtACTCAGG	4	no
pegRNA	chr13	59457827	-	gAACAGgCTgACCTGGACTaAGG	4	no
pegRNA	chr13	84954281	-	CctgAGTCcTACCTGGACTCTGG	4	no
pegRNA	chr2	14643632	-	CAgCAtTCTcACCaGGACTCTGG	4	no
pegRNA	chr2	26653234	-	CAgCAGTtTcACCaGGACTCAGG	4	no
pegRNA	chr2	88056804	+	CAtCAaTCTTgCCTGcACTCTGG	4	no
pegRNA	chr2	109391147	+	CAAaAGcCTTgCCTGtACTCAGG	4	no
pegRNA	chr2	176441036	-	CAACtGTCaTACCaGcACTCTGG	4	no
pegRNA	chr2	231511011	+	CAAaAGaaTTACCTGaACTCAGG	4	no
pegRNA	chr2	235649219	+	CAtCAGTCTTtCCTaGgCTCAGG	4	no
pegRNA	chr2	236485421	+	CAACAtTtTTACCTGGgCaCTGG	4	no
pegRNA	chr2	239725150	-	CtgCAGTCTcAtCTGGACTCAGG	4	no
pegRNA	chr19	42553286	-	CAACAGaCTgcCCTGGgCTCTGG	4	no
pegRNA	chr19	55250604	+	CAACAGaCaTcCCTGGAtTCAGG	4	no
pegRNA	chr21	41969111	-	aAACAGTCagACCTGGAgTCAGG	4	no
pegRNA	chr15	44285302	+	CAgCAGgaTTACCTGaACTCAGG	4	no
pegRNA	chr15	79084982	+	CAcCtcTCTcACCTGGACTCTGG	4	no
pegRNA	chrY	6189601	-	CAACtaTCTTtCCTaGACTCTGG	4	no
pegRNA	chr17	34945595	+	CAACAtTCcTAaCTGGtCTCTGG	4	no
pegRNA	chr17	76862972	-	CAACAGTCcTAggTGcACTCTGG	4	no
pegRNA	chr10	36662378	+	CtACAtTgTTACCTaGACTCTGG	4	no
pegRNA	chr10	49591986	-	CcAgAGTCTTACCTGGAtaCAGG	4	no
pegRNA	chr10	71031204	+	CcACAtTCTTtCCTGGACcCCGG	4	no
pegRNA	chr10	90575150	+	CAACcaTCTTAgCTGGAaTCTGG	4	no
pegRNA	chr10	90778907	+	aAACAGTCTTcCtTGGcCTCAGG	4	no
pegRNA	chr10	97535045	+	CAgaAaTCTcACCTGGACTCTGG	4	no
pegRNA	chr10	101066007	-	aAACAGcCTTACCatGACTCTGG	4	no
pegRNA	chr10	108848236	+	atACAGTaTTtCCTGGACTCAGG	4	no
pegRNA	chr10	132351443	+	CAACAGTCaagaCTGGACTCTGG	4	no
pegRNA	chr6	1003686	+	CcACAGcCTTgCCTGGACTgAGG	4	no
pegRNA	chr6	1102606	+	CAACAGaaTcACCTGGACcCTGG	4	no
pegRNA	chr6	4303401	+	CAACAGTCTctgCTGGACcCTGG	4	no
pegRNA	chr6	61804724	+	CAACAGTCTgACCTGtACgtTGG	4	no
pegRNA	chr6	146438843	-	CAtCAtTCTTcCCTGGgCTCTGG	4	no
pegRNA	chr6	160036443	+	CAACtGgCTctCCTGGACTCCGG	4	no
pegRNA	chr14	56897905	-	CAACAtTgcTACCTGGAaTCTGG	4	no
pegRNA	chr14	88820603	-	gAACAtTCTTACCTacACTCTGG	4	no
pegRNA	chr20	33417706	+	CccCAGcCTTACCTGGgCTCCGG	4	no
pegRNA	chr9	95447383	-	CAgCAGcCccACCTGGACTCAGG	4	no
pegRNA	chrX	70360299	+	tAACAGTCTTACCTGctCcCAGG	4	no
pegRNA	chr18	13379665	-	CcACAGTCTTcCCTGctCTCTGG	4	no
pegRNA	chr11	2511458	-	CcACAGaCTgACCaGGACTCAGG	4	no
pegRNA	chr11	7365660	+	CAACAGTtTTcaCTGGcCTCTGG	4	no
pegRNA	chr11	110173407	+	CAACAGTgTTACCTGGggTaAGG	4	no
pegRNA	chr11	116827448	-	CAACAGTCcaACCTGcACcCCGG	4	no
pegRNA	chr11	116921977	-	CAggAGTCTTACtTGGACTtAGG	4	no
pegRNA	chr11	122070665	+	CAACAGTtTTAtCTGGAtgCAGG	4	no
Nickase sgRNA	chr3	41224687	-	CCACTCATACAGGACTTGGGAGG	0	no
Nickase sgRNA	chr5	141759023	+	CCcCTCAgACAGGACTaGGGAGG	3	no
Nickase sgRNA	chr16	63140895	+	CCACTtATAtAGGACTTGaGTGG	3	no
Nickase sgRNA	chr16	88723504	+	CCACcCATtCAGGAgTTGGGTGG	3	no
Nickase sgRNA	chr1	50971049	+	CCACTCATtCAGGAgTcGGGAGG	3	no
Nickase sgRNA	chr1	189638352	-	CCAtTCATACAaGACTTGGaAGG	3	no
Nickase sgRNA	chr2	219079903	+	tCACTCATACAtGACTTGGtAGG	3	no
Nickase sgRNA	chr14	94706408	+	CCACTCATACAGtACTTGccAGG	3	no
Nickase sgRNA	chr20	61292372	-	CCACTCAaAaAGGACTgGGGTGG	3	no
Nickase sgRNA	chr11	109671819	-	CCAtTCATgCAaGACTTGGGTGG	3	no
Nickase sgRNA	chr8	40293525	-	CCACTCtTACAGGAtTTctGAGG	4	no
Nickase sgRNA	chr8	88941410	-	CaACTCATACAtcACTTtGGAGG	4	no
Nickase sgRNA	chr8	89761222	+	CCAtTCATtCAGagCTTGGGAGG	4	no
Nickase sgRNA	chr8	130551262	-	aCACTCATACActgCTTGGGGGG	4	no
Nickase sgRNA	chr8	135706495	+	CCACTCAggagGGACTTGGGGGG	4	no
Nickase sgRNA	chr12	51949774	+	gCACTCATACtGGAtTaGGGTGG	4	no
Nickase sgRNA	chr12	86372300	-	CCACTaATACAtGAtTcGGGTGG	4	no
Nickase sgRNA	chr12	124398835	+	CCACTCATcCAGGACaaGGaGGG	4	no
Nickase sgRNA	chr3	58681638	+	CCACTCcTgCAGGACTTtGtGGG	4	no
Nickase sgRNA	chr3	83474050	+	gaAgTCATACAGGAtTTGGGTGG	4	no
Nickase sgRNA	chr3	88728548	+	tCACTCATACAGGgtTTGGtTGG	4	no
Nickase sgRNA	chr3	111644819	-	CCAtTCtTACAGGACTaaGGTGG	4	no
Nickase sgRNA	chr3	187736749	-	CCACaCActCAGGAgTTGGGGGG	4	no
Nickase sgRNA	chr7	11327488	+	tCAaTCAcACAGGtCTTGGGGGG	4	no
Nickase sgRNA	chr7	44241294	-	CCACaCAcACtGGtCTTGGGTGG	4	no
Nickase sgRNA	chr7	54227201	+	CCACTCcTAgAGGAaTgGGGAGG	4	no
Nickase sgRNA	chr7	54315184	-	CCACTCcTAgAGGAaTgGGGAGG	4	no
Nickase sgRNA	chr7	74512493	+	CtcCTCATcCAGGACTTGaGAGG	4	no
Nickase sgRNA	chr4	25667617	-	CCACTgATtaAGGACTTaGGTGG	4	no
Nickase sgRNA	chr5	10086985	-	CtcCTCATtCAGaACTTGGGTGG	4	no
Nickase sgRNA	chr5	53477526	+	CCAaTCATACtGGAaTTGtGAGG	4	no
Nickase sgRNA	chr5	80349630	+	CCACTtATACAtaACTTGGaTGG	4	no
Nickase sgRNA	chr5	126829705	+	tCACTCAcACtGGACTaGGGTGG	4	no
Nickase sgRNA	chr5	133216784	-	CCACTCAcACAGGgCcTcGGAGG	4	no
Nickase sgRNA	chr5	146622075	+	CCtCTCcTACAGGcCTgGGGAGG	4	no
Nickase sgRNA	chr5	172709792	+	CCAggCAgACAGGACTTGcGGGG	4	no
Nickase sgRNA	chr1	33555168	+	CCcCTCAcACAtGACTTGGaGGG	4	no
Nickase sgRNA	chr1	44386024	-	CCtgTCATcCAGcACTTGGGAGG	4	no
Nickase sgRNA	chr1	108560782	-	CCAtTCcTAgAGGAtTTGGGAGG	4	no
Nickase sgRNA	chr1	145795411	-	CCAaTCAagCAGGACgTGGGCGG	4	no
Nickase sgRNA	chr1	169745122	-	CCACTCATACAGGcCaTGccGGG	4	no
Nickase sgRNA	chr1	209859208	+	CCtCTCAccCAGGACTTtGGAGG	4	no
Nickase sgRNA	chr1	217726208	-	gCggTCAaACAGGACTTGGGAGG	4	no
Nickase sgRNA	chr13	21051108	-	CCACTCAcAgAaGACcTGGGTGG	4	no
Nickase sgRNA	chr2	7711389	+	gCACTCccACAGcACTTGGGAGG	4	no
Nickase sgRNA	chr2	32567438	+	CCAtTCATtaAGGACTTGtGTGG	4	no
Nickase sgRNA	chr2	67255835	-	CCACaCAcACAGGtCTTGtGAGG	4	no
Nickase sgRNA	chr2	88955153	-	CCAgTCATtCAGGACaaGGGAGG	4	no
Nickase sgRNA	chr2	88969790	-	CCAgTCATtCAGGACaaGGGAGG	4	no
Nickase sgRNA	chr2	227856731	+	CagCTCAgAgAGGACTTGGGTGG	4	no
Nickase sgRNA	chr22	18859005	-	CCtCTCAcACAGcACgTGGGTGG	4	no
Nickase sgRNA	chr22	21115540	+	CCtCTCAcACAGcACgTGGGTGG	4	no
Nickase sgRNA	chr22	21294951	-	CCtCTCAcACAGcACgTGGGTGG	4	no
Nickase sgRNA	chr22	22631933	+	CCtCTCAcACAGcACgTGGGTGG	4	no
Nickase sgRNA	chr22	23311308	+	CCtCTCAcACAGcACgTGGGTGG	4	no
Nickase sgRNA	chr22	24264127	-	CCtCTCAcACAGcACgTGGGTGG	4	no
Nickase sgRNA	chr22	24646614	+	CCtCTCAcACAGcACgTGGGTGG	4	no
Nickase sgRNA	chr22	39677169	-	CCACcCcTACAGGACcTGGaGGG	4	no
Nickase sgRNA	chr22	50455697	-	gCcCgCATACAGGgCTTGGGGGG	4	no
Nickase sgRNA	chr19	45920071	-	CCAaTaATACtGGAgTTGGGGGG	4	no
Nickase sgRNA	chr21	34862706	-	aaAgTCATACtGGACTTGGGTGG	4	no
Nickase sgRNA	chr15	25710165	-	CaAgaCAcACAGGACTTGGGTGG	4	no
Nickase sgRNA	chr15	41835208	-	CCACTCAccCAGGgCTTcGGAGG	4	no
Nickase sgRNA	chr15	47921316	-	CCACTCATcatGGACTTGGaTGG	4	no
Nickase sgRNA	chr15	63015162	+	CtgCTCAgACAGGACTTGtGAGG	4	no
Nickase sgRNA	chr15	73390696	+	CCcCTCATcCAGGtCTTtGGAGG	4	no
Nickase sgRNA	chr15	99432437	-	gggCTCAgACAGGACTTGGGAGG	4	no
Nickase sgRNA	chr17	19511440	+	CCACTCAcACAGGACTaGaaAGG	4	no
Nickase sgRNA	chr17	32307901	-	aCACaCATACAaGtCTTGGGCGG	4	no
Nickase sgRNA	chr17	67594853	+	CCACTCATAggGtACTTGtGAGG	4	no
Nickase sgRNA	chr17	71544390	+	CaACTCAaACAGGAgcTGGGAGG	4	no
Nickase sgRNA	chr17	74637064	+	aaACaCAgACAGGACTTGGGTGG	4	no
Nickase sgRNA	chr17	79663449	-	CCcCctATAaAGGACTTGGGAGG	4	no
Nickase sgRNA	chr17	83180830	+	CCgtTCAatCAGGACTTGGGGGG	4	no
Nickase sgRNA	chr10	61640313	+	CCAaTtATACgGGAgTTGGGAGG	4	no
Nickase sgRNA	chr10	90326104	-	aCAaTaAgACAGGACTTGGGGGG	4	no
Nickase sgRNA	chr10	102410990	-	CCAgaCATgCAGGACcTGGGAGG	4	no
Nickase sgRNA	chr10	131011542	+	CCAacCAgACAGGACTTGGaAGG	4	no
Nickase sgRNA	chr6	108628358	-	aCACTCATACAGGgCTTttGGGG	4	no
Nickase sgRNA	chr6	163743377	+	CCAgTtAaAtAGGACTTGGGGGG	4	no
Nickase sgRNA	chr14	38815016	-	CCAtTCtTgCAGGAgTTGGGTGG	4	no
Nickase sgRNA	chr14	46541735	-	gCAtaCATACAGGAtTTGGGAGG	4	no
Nickase sgRNA	chr20	5543016	+	aCACTgAgACAGaACTTGGGAGG	4	no
Nickase sgRNA	chr20	24169293	-	CCACTCATACAttgCTaGGGGGG	4	no
Nickase sgRNA	chr9	8431088	-	CCACTCATACAGatCTTaGaTGG	4	no
Nickase sgRNA	chr9	71389282	-	CCAtTCATACAGGAgTTaaGGGG	4	no
Nickase sgRNA	chr9	80674217	+	CCACTCAcACAGacCTgGGGTGG	4	no
Nickase sgRNA	chr9	100963968	-	tCACTCATtCctGACTTGGGTGG	4	no
Nickase sgRNA	chr9	107022720	+	CCACcCATACAGtcCTTGGcAGG	4	no
Nickase sgRNA	chr9	121556620	-	CCACTCAgACgGGgaTTGGGAGG	4	no
Nickase sgRNA	chr9	125308697	-	CCACTCtcACAGGACTTctGTGG	4	no
Nickase sgRNA	chr9	135993378	-	CCACTCtTACAGGACcgGGcTGG	4	no
Nickase sgRNA	chrX	28204041	+	CaACTCtTtCAaGACTTGGGGGG	4	no
Nickase sgRNA	chrX	30687649	-	CCcaaCATAtAGGACTTGGGAGG	4	no
Nickase sgRNA	chrX	72166305	+	tCACTCATACAttACTTGtGGGG	4	no
Nickase sgRNA	chrX	72262052	-	aCACctATACAGGtCTTGGGGGG	4	no
Nickase sgRNA	chrX	112929500	-	CCACTtATACAGGcCaTGtGGGG	4	no
Nickase sgRNA	chrX	144904915	-	CCtgTgATACAGGtCTTGGGAGG	4	no
Nickase sgRNA	chrX	152766729	+	CCACTCATgCAGGAgTgGGtAGG	4	no
Nickase sgRNA	chr18	24673357	-	CCACaaATACAGGAtTTGGcTGG	4	no
Nickase sgRNA	chr18	51846342	+	CCACTCATgCAGGAgTaaGGTGG	4	no

### Sheet: Predicted off-targets_DGAT1
Supplementary Data B: Presence of in silico-predicted off-targets, DGAT1, N=2
Protospacer	Chromosome	Position	Direction	Sequence	Mismatches	Off-tatget in 200bp flanking spacer?
pegRNA	chr8	144318281	+	GGCACCATGAGTTGACGTCGCGG	0	target
pegRNA	chr12	23427657	+	GGCACCATGAGTTGAatcaGAGG	4	no
pegRNA	chr12	43307045	-	GGCACCATGAGTTtAaaTCcTGG	4	no
pegRNA	chr3	9949618	+	GctACCcTGAGTTGACGTCtGGG	4	no
pegRNA	chr7	2546001	+	GGCACCAaGAGaaGcCGTCGTGG	4	no
pegRNA	chr4	2933243	+	GGCACCATGAGcTGtgGTCtTGG	4	no
pegRNA	chr4	130308802	+	GGCACCATtAGTaGAaGTgGGGG	4	no
pegRNA	chr5	16733839	+	GGCgCCAcGAGTTGACGgCtCGG	4	no
pegRNA	chr5	133420600	-	GGCACCATcAtTTGAgGTCaGGG	4	no
pegRNA	chr1	3698621	+	GGCACCgTGAGTgGACtcCGGGG	4	no
pegRNA	chr2	241596846	+	GGCACCATGAGTgGAgcTgGCGG	4	no
pegRNA	chr22	26024331	+	GGCACCATGAcTaGggGTCGGGG	4	no
pegRNA	chr22	34605369	+	GGgACCATGAGgTGACaTtGGGG	4	no
pegRNA	chr21	33201982	-	GGgtCCATGAGTTGACaTCtTGG	4	no
pegRNA	chr17	7582985	+	GGCACCgTGgGTTGgCGTCcCGG	4	no
pegRNA	chr17	73789512	+	GGCACCATGAGgTGcCcTCtGGG	4	no
pegRNA	chr10	35310218	-	aGCAaCATGAGTTGACcTgGAGG	4	no
pegRNA	chr10	113191758	+	GGCtCCATGAGTTGAtGcCtGGG	4	no
pegRNA	chr6	30661728	-	GGCACaAaGAGTTGAgGTCaGGG	4	no
pegRNA	chr20	61333908	+	GGCACCATGAGgTGACtggGTGG	4	no
pegRNA	chr9	3801195	-	GGtAtCATtAGTTcACGTCGGGG	4	no
pegRNA	chr18	6744398	+	GGCtCCATtAGTTGACcTCaAGG	4	no
pegRNA	chr11	62138599	+	GGCACCtTGtGTTGACcTCtTGG	4	no
Nickase sgRNA	chr8	144318338	-	GGGCTCCCTGCTGGCGCTGATGG	0	no
Nickase sgRNA	chr20	24648610	-	GGGCTCCCTGCTGGCcCTGcTGG	2	no
Nickase sgRNA	chr11	35618692	+	GGGCTCgCTGCTGGCGCTGtGGG	2	no
Nickase sgRNA	chr8	48438982	+	GGGCTCCCcGCTGGtGCTGgAGG	3	no
Nickase sgRNA	chr8	66961714	+	GGGCTCggcGCTGGCGCTGAGGG	3	no
Nickase sgRNA	chr4	168318436	-	GGGCcCCCTGCTGGCcCgGAAGG	3	no
Nickase sgRNA	chr16	2206879	+	aGGCTCCCTGCTGGaGCaGAGGG	3	no
Nickase sgRNA	chr16	89285010	-	GGGgTCCCcGCTGGtGCTGAAGG	3	no
Nickase sgRNA	chr1	6941617	-	GtGCTCCCTGCTGtCaCTGAAGG	3	no
Nickase sgRNA	chr1	182489439	+	GaGCTCCCTGCTGGatCTGAGGG	3	no
Nickase sgRNA	chr13	30466412	+	GGGgTCtCTGCTGGtGCTGAGGG	3	no
Nickase sgRNA	chr2	87540621	+	GGcCTaCCTGCTGGaGCTGAGGG	3	no
Nickase sgRNA	chr2	111410168	-	GGcCTaCCTGCTGGaGCTGAGGG	3	no
Nickase sgRNA	chr2	131836422	+	GGGCTCtCTGCTGctGCTGATGG	3	no
Nickase sgRNA	chr21	44261650	-	GGGgTCCCTGCTGGgcCTGAGGG	3	no
Nickase sgRNA	chr21	46323780	-	GGGCTCCCTGCaGGCGCgGgCGG	3	no
Nickase sgRNA	chr15	71289190	+	GGGCTCCCTGtTGaCtCTGAGGG	3	no
Nickase sgRNA	chr15	89745135	-	GGGCTCCCTGCTGcCtCTGcTGG	3	no
Nickase sgRNA	chr17	1872456	-	GGGCTggCTGCTGGCGCTGgAGG	3	no
Nickase sgRNA	chr17	78935280	+	GGGCTCCCTGCTGGgGtaGAGGG	3	no
Nickase sgRNA	chr6	138692622	-	GGGCTgCCTGCTGGCGCaGcTGG	3	no
Nickase sgRNA	chr14	55722219	-	GGGCTCCCTtCTGGgGCTGcTGG	3	no
Nickase sgRNA	chr14	105558812	+	GGGgTCCCTGCTGGgGtTGAGGG	3	no
Nickase sgRNA	chr14	105679226	+	GGGgTCCCTGCTGGgGtTGAGGG	3	no
Nickase sgRNA	chrX	69264641	-	GGGCTCaCTGCTGGCGgTcATGG	3	no
Nickase sgRNA	chr11	1271913	+	GGGCaCCCTGCTGGtGCTGcGGG	3	no
Nickase sgRNA	chr11	1241213	-	aGGCTCCgTGCTGGCaCTGAGGG	3	no
Nickase sgRNA	chr8	392702	-	cGGCgCCCTGCTGGgGCTGgTGG	4	no
Nickase sgRNA	chr8	2674805	+	GGtCTCtCTGCTGtCaCTGAAGG	4	no
Nickase sgRNA	chr8	21781495	-	aGGCTCCaaGCTGGgGCTGAAGG	4	no
Nickase sgRNA	chr8	27586956	+	GGaggCCCTGCTGGaGCTGAAGG	4	no
Nickase sgRNA	chr8	37966327	-	cGGggCCCTGCTGGCGCTGgCGG	4	no
Nickase sgRNA	chr8	46918294	-	cGGCTCCaTcCTGGCtCTGAAGG	4	no
Nickase sgRNA	chr8	54285216	-	GGGCTCCCTGCTtGaGgcGATGG	4	no
Nickase sgRNA	chr8	85477252	-	ctGCTCgCTGCTGaCGCTGATGG	4	no
Nickase sgRNA	chr8	135416993	+	cGGCTCCCaGCaGGtGCTGAGGG	4	no
Nickase sgRNA	chr8	142274147	-	GtGCTCCCcaCTGGCcCTGACGG	4	no
Nickase sgRNA	chr8	142620499	-	GGGCgaCtTGCTGGtGCTGATGG	4	no
Nickase sgRNA	chr8	143327526	-	GGGCTCCaTcCTGGCaCaGATGG	4	no
Nickase sgRNA	chr8	143718469	-	GGGgTCgCTGCTGGCtCTGgAGG	4	no
Nickase sgRNA	chr12	6620632	-	GGGCTtCCTGCTGcCcCTGgCGG	4	no
Nickase sgRNA	chr12	33275234	-	GGGCTCCtTGtTGcCaCTGAGGG	4	no
Nickase sgRNA	chr12	104790718	-	GcGCTCgCTGCTGcCcCTGATGG	4	no
Nickase sgRNA	chr12	108638266	+	aGGCTCCCTGgTGGCGCaGgAGG	4	no
Nickase sgRNA	chr12	122978805	+	GcGCTtCCTGCaGcCGCTGATGG	4	no
Nickase sgRNA	chr12	126230117	+	GGGtTCtgTGCTGGgGCTGAGGG	4	no
Nickase sgRNA	chr12	130053962	-	GGGCTCCCTGCcGGaGCTctGGG	4	no
Nickase sgRNA	chr3	8736601	-	tGGCTCCCTcCTGGCtCaGAGGG	4	no
Nickase sgRNA	chr3	76550862	+	GGGaTCCCTGggGGaGCTGAGGG	4	no
Nickase sgRNA	chr3	104513893	-	GGGCTCCCTctTGcaGCTGATGG	4	no
Nickase sgRNA	chr3	104556910	-	GGGCTCaCTGgaGGaGCTGAGGG	4	no
Nickase sgRNA	chr3	128402807	-	GGagaCCCTGCTGGgGCTGAGGG	4	no
Nickase sgRNA	chr3	143972394	+	GGGCagCCTGtTGGtGCTGATGG	4	no
Nickase sgRNA	chr3	195878438	-	GGaCTtCCTGCTGGaGgTGAGGG	4	no
Nickase sgRNA	chr3	197023170	-	GGGCcCCCTGCTGaCcCTGgGGG	4	no
Nickase sgRNA	chr7	360510	-	GGGCgaCgTGCTGGCGCTGgCGG	4	no
Nickase sgRNA	chr7	28746425	-	GGGCTCCCcGgTGGtGCTGtGGG	4	no
Nickase sgRNA	chr7	36283379	-	GGGCTCCCcGaTGGCcCTGgAGG	4	no
Nickase sgRNA	chr7	73838611	+	GGGCagCCTGaTGGgGCTGAAGG	4	no
Nickase sgRNA	chr7	78263451	+	GGGCTCCCTGaTGtCaCaGAGGG	4	no
Nickase sgRNA	chr7	128955277	+	GGaCaCCCTGgTGGCGgTGAAGG	4	no
Nickase sgRNA	chr7	132536514	-	GGGggCCCTGCaGGgGCTGAAGG	4	no
Nickase sgRNA	chr7	150330877	+	GGcCTtCCTGCTGGCcCaGAGGG	4	no
Nickase sgRNA	chr7	150951142	-	GGGgTCCCTGCaGagGCTGACGG	4	no
Nickase sgRNA	chr7	150958451	-	GccCgCgCTGCTGGCGCTGACGG	4	no
Nickase sgRNA	chr7	156233349	-	GtGCTCCCTGCgGGCtCTGtGGG	4	no
Nickase sgRNA	chr7	158047512	+	GGGCTgCCTGCaGtCaCTGAGGG	4	no
Nickase sgRNA	chr4	849349	-	GGcCaCgCTGCTGGCGCTcATGG	4	no
Nickase sgRNA	chr4	1605659	+	GGGCTCCCTGCcGaCcCTGcAGG	4	no
Nickase sgRNA	chr4	3463771	+	GGGCTgCCTGgTGGCcCTGtAGG	4	no
Nickase sgRNA	chr4	4970194	+	aGGCTtCCTGCTGGgaCTGAGGG	4	no
Nickase sgRNA	chr4	8224772	+	ctGCTCCCTGaTGGaGCTGATGG	4	no
Nickase sgRNA	chr4	8581518	+	GGGCTtCgTGCTGcCGCTGgCGG	4	no
Nickase sgRNA	chr4	25971144	-	GGGCTCCagGCTaGCcCTGAGGG	4	no
Nickase sgRNA	chr4	40438775	-	GGcagCaCTGCTGGCGCTGATGG	4	no
Nickase sgRNA	chr4	143559536	+	GGGCTgCgcGCTGGCGCTGcAGG	4	no
Nickase sgRNA	chr4	147459278	+	GGGCTCCaTGCaGGCaCTcAGGG	4	no
Nickase sgRNA	chr4	186840950	+	GGGgTCCCTGCcGGaGCTGcTGG	4	no
Nickase sgRNA	chr5	3591570	+	GGcCTCCCaGCTGctGCTGAGGG	4	no
Nickase sgRNA	chr5	11202655	-	GGcCTCCCTtCTGGtcCTGATGG	4	no
Nickase sgRNA	chr5	33502420	-	GGaCTCCCTGaTtGtGCTGAGGG	4	no
Nickase sgRNA	chr5	34732176	+	GGGCTCCCTGCTGcCaggGAAGG	4	no
Nickase sgRNA	chr5	55930975	+	tGtgTCCCTGCTGGgGCTGATGG	4	no
Nickase sgRNA	chr5	178252553	+	GGGaTCCCTGgTGGCcCTGgGGG	4	no
Nickase sgRNA	chr5	178383713	-	GGGCTCCCgGCTaaCaCTGAAGG	4	no
Nickase sgRNA	chr5	179460059	-	GGGCTgCCTcCTGaCGCTGtTGG	4	no
Nickase sgRNA	chr16	2234859	+	GGGCTgCCTGCTGGaGgTGgAGG	4	no
Nickase sgRNA	chr16	2324415	+	GGGCTCCtTGCTGtgGtTGAAGG	4	no
Nickase sgRNA	chr16	9559117	+	GGaCTCCCTGCTtGaGCTcATGG	4	no
Nickase sgRNA	chr16	25692223	+	GGGCTCCCccCTGGCGCaGcGGG	4	no
Nickase sgRNA	chr16	29923188	-	GGaCTgCCaGCTGGCGCTGcAGG	4	no
Nickase sgRNA	chr16	49602969	-	GGGCTCCacGCgGGCGCTGcTGG	4	no
Nickase sgRNA	chr16	56983590	+	GGGCTtCCTGCTGctGCaGATGG	4	no
Nickase sgRNA	chr16	61556267	-	GcGCTCCCTGCTGagcCTGAGGG	4	no
Nickase sgRNA	chr1	1629504	+	GtGCTCCgaGCTGGCGCTGcTGG	4	no
Nickase sgRNA	chr1	1921721	+	GGGCTgCCTGCTGctGCTcAGGG	4	no
Nickase sgRNA	chr1	1946394	+	GGGCaCCtTGaTGGaGCTGAAGG	4	no
Nickase sgRNA	chr1	2239636	+	GGGCTCCCTGgTGatGCTGgTGG	4	no
Nickase sgRNA	chr1	3690031	-	GGGCcCCCTGCaGGCGtgGACGG	4	no
Nickase sgRNA	chr1	4714164	+	GGGCTCCCTGCgcatGCTGAGGG	4	no
Nickase sgRNA	chr1	5162333	-	cGGCTCCCTcCTGGCGCTccTGG	4	no
Nickase sgRNA	chr1	7560933	-	aGGCTCCCaGCTGGCaCTGcTGG	4	no
Nickase sgRNA	chr1	11456099	+	GGcCTCtCTGCTGGgGgTGATGG	4	no
Nickase sgRNA	chr1	12170003	+	GGGgTaCCTGCTGGCcCTGgGGG	4	no
Nickase sgRNA	chr1	13584117	+	tGGCTtCCTGCcGtCGCTGATGG	4	no
Nickase sgRNA	chr1	22417098	-	GaaCTtCCTGCTGGgGCTGAAGG	4	no
Nickase sgRNA	chr1	29115809	+	GGcgTtCCTGCTGGgGCTGAGGG	4	no
Nickase sgRNA	chr1	31434688	-	GGGCTCCgTGCTGagGgTGAGGG	4	no
Nickase sgRNA	chr1	32366465	-	tGGCTCCCTGCTGGCcCTctTGG	4	no
Nickase sgRNA	chr1	32769994	+	GGtgTCCCTGCaGGCGCTGgAGG	4	no
Nickase sgRNA	chr1	36160974	+	GGcagCCCTGCTGGgGCTGAGGG	4	no
Nickase sgRNA	chr1	37272910	-	GaGCTCCCTGCTccCaCTGAGGG	4	no
Nickase sgRNA	chr1	43984905	+	GGGCTtCCTagaGGCGCTGAAGG	4	no
Nickase sgRNA	chr1	46552114	+	GGGCTCCCaGgTaGgGCTGAGGG	4	no
Nickase sgRNA	chr1	54560266	+	GGGCTCCCTGgaGGaGgTGATGG	4	no
Nickase sgRNA	chr1	147172684	-	GcGCcCCCTcCTGGCGCTGgAGG	4	no
Nickase sgRNA	chr1	159587716	-	GGtCTgCCTcCTGGCGCTtACGG	4	no
Nickase sgRNA	chr1	163845412	+	GGGtgCCCTGCTtcCGCTGAAGG	4	no
Nickase sgRNA	chr1	167427154	+	GGGCTgCCTGCaGGgGCTGtAGG	4	no
Nickase sgRNA	chr1	245582119	-	GGGCTCCCTGgTGtgtCTGACGG	4	no
Nickase sgRNA	chr13	20633451	+	GGGCTgCCTGCTGagGCTGgTGG	4	no
Nickase sgRNA	chr13	22087380	+	GGaCcCCCTGCTGcCGCTaATGG	4	no
Nickase sgRNA	chr13	113321578	+	cGGCTCCCTGCgaGCGCTGcAGG	4	no
Nickase sgRNA	chr2	1461946	+	GGGCTCCCTaCTGGatCTcAAGG	4	no
Nickase sgRNA	chr2	11257269	+	GGagTCCCTGCTGGCcCTGtGGG	4	no
Nickase sgRNA	chr2	28287873	-	aGGCTgCCTGCTGGaaCTGAGGG	4	no
Nickase sgRNA	chr2	45784063	+	GaGCTCtgTGCTGGCGCTcAAGG	4	no
Nickase sgRNA	chr2	46856403	+	GGGCTtCaTGCTGGCaCTtAAGG	4	no
Nickase sgRNA	chr2	71322974	+	aGGCTCCCTGCTGGtaCTGgGGG	4	no
Nickase sgRNA	chr2	71685679	-	ctGCTCCCgGCTGGCtCTGAGGG	4	no
Nickase sgRNA	chr2	87646480	-	aGGaTCCCTGCTGGCaCTGcAGG	4	no
Nickase sgRNA	chr2	95696357	+	GGGCTCCCTtCTGGCcCaGcTGG	4	no
Nickase sgRNA	chr2	98915658	+	GGGCTgCCTGCTGGgGgTGgGGG	4	no
Nickase sgRNA	chr2	101954314	+	GGtggCCCTGCTGGCcCTGATGG	4	no
Nickase sgRNA	chr2	109418450	+	GGGCTCCCTcCTGGCttTGgTGG	4	no
Nickase sgRNA	chr2	111304397	+	aGGaTCCCTGCTGGCaCTGcAGG	4	no
Nickase sgRNA	chr2	113338570	+	GGGCTCCCTtCTGGCcCaGcTGG	4	no
Nickase sgRNA	chr2	131723898	+	GGaCTCCCTGaTtGtGCTGAGGG	4	no
Nickase sgRNA	chr2	151261744	-	GGGCTttCTGCgGcCGCTGAGGG	4	no
Nickase sgRNA	chr2	193276763	-	GGGCTCagTGCTGtCGgTGAGGG	4	no
Nickase sgRNA	chr2	242070817	-	cGGCgCCCTGCTGGgGCTGgTGG	4	no
Nickase sgRNA	chr22	15854898	+	GGaCTCCCcGaTtGCGCTGAGGG	4	no
Nickase sgRNA	chr22	21682557	-	GGGCTggCTGCaGGtGCTGAAGG	4	no
Nickase sgRNA	chr22	29740767	+	GGGCTCCCcaCaGGgGCTGAGGG	4	no
Nickase sgRNA	chr22	35370239	-	GGcCTggCTtCTGGCGCTGATGG	4	no
Nickase sgRNA	chr22	38192738	-	GGGCTCCCaGCTGtCtCTcATGG	4	no
Nickase sgRNA	chr22	42343738	+	GGGCTCCCgGCgGGCGCgGgCGG	4	no
Nickase sgRNA	chr22	46150905	+	GGcCTCCCTcCTaGCGCTGgGGG	4	no
Nickase sgRNA	chr22	46328387	+	GGGCTCCCTtCaGGaGgTGACGG	4	no
Nickase sgRNA	chr22	49106329	-	cGGCTCCCTGCctGtGCTGAAGG	4	no
Nickase sgRNA	chr22	50482550	-	GGGCTCCCTGCaGagGCaGATGG	4	no
Nickase sgRNA	chr19	3753853	-	cGGCTgCgTGCTGGtGCTGATGG	4	no
Nickase sgRNA	chr19	5136709	-	GGGCTCtCTGCcaGtGCTGATGG	4	no
Nickase sgRNA	chr19	18010042	+	GGGCatCCTGCTGGCcCTGgGGG	4	no
Nickase sgRNA	chr19	18612673	-	GGGaTCtCTGCTGGCGCTtgGGG	4	no
Nickase sgRNA	chr19	39323195	+	GtGCTCCCTGCTGGaGCTtgGGG	4	no
Nickase sgRNA	chr19	45146287	+	GGGCaCtCTGCaGGCcCTGAGGG	4	no
Nickase sgRNA	chr19	45152066	+	GGGCgCCCTGgaGGCGCTGtTGG	4	no
Nickase sgRNA	chr19	49806693	-	GGGCTCCtTGCTGGtGCgcAGGG	4	no
Nickase sgRNA	chr19	55710331	+	GGaCTCCCTtCTGGCcCTGcAGG	4	no
Nickase sgRNA	chr21	33129127	-	GtGCTCCagGCTGGCaCTGAAGG	4	no
Nickase sgRNA	chr21	45367544	-	GGtCTCCCTGCTGGaGCTccAGG	4	no
Nickase sgRNA	chr15	73382224	+	GGGCTttCTGCTGGtGgTGATGG	4	no
Nickase sgRNA	chr15	77630361	-	GGGaTCCCTGgTGcCGgTGAGGG	4	no
Nickase sgRNA	chr15	78130781	+	GGGCTCCtTcCTGGgGCTGgGGG	4	no
Nickase sgRNA	chr15	92831894	+	GGGCTCCCTGCaGcCtCTGgGGG	4	no
Nickase sgRNA	chrY	24255347	-	GGGCTgCtTGCTGGgGCTcAGGG	4	no
Nickase sgRNA	chrY	25414772	+	GGGCTgCtTGCTGGgGCTcAGGG	4	no
Nickase sgRNA	chr17	3881865	-	GGGCcCCaTGCTGatGCTGATGG	4	no
Nickase sgRNA	chr17	4714957	+	GGGgTCCCTGCTGagtCTGAGGG	4	no
Nickase sgRNA	chr17	7844725	+	tGGCTgCCTtCTGGCcCTGACGG	4	no
Nickase sgRNA	chr17	32158903	-	cGcCTCCCTGCTGcaGCTGATGG	4	no
Nickase sgRNA	chr17	50569819	-	GGGCTCtCTtCaGGgGCTGAGGG	4	no
Nickase sgRNA	chr17	76014958	+	GGGCTCgCacCTGGCGCTGcTGG	4	no
Nickase sgRNA	chr17	76275764	-	GGcCTCCCcGCTGGCcCTGcCGG	4	no
Nickase sgRNA	chr17	76882190	+	GaGCgaCCTGCTGGaGCTGATGG	4	no
Nickase sgRNA	chr17	78781968	-	GGGgTCgCTGgcGGCGCTGAGGG	4	no
Nickase sgRNA	chr17	79148780	+	GGGCTCCCTGCaGcCtCcGAGGG	4	no
Nickase sgRNA	chr17	79684798	+	GGGCTCCCTGCTGcCcCaGtGGG	4	no
Nickase sgRNA	chr17	79731645	+	GGGCTCCCcGCTGGCtCccATGG	4	no
Nickase sgRNA	chr17	81181976	-	GGGCcCgCTGCTGGgGaTGATGG	4	no
Nickase sgRNA	chr17	81519581	-	GGGgTCCCTcCTGGCGCTccTGG	4	no
Nickase sgRNA	chr17	82896850	+	GGGgTCCtTGCcGGCGCTGgGGG	4	no
Nickase sgRNA	chr10	5493822	+	GGGCTCCagGCTGGgtCTGAAGG	4	no
Nickase sgRNA	chr10	15213038	+	GGGCTggCTGCTGGCtCcGAGGG	4	no
Nickase sgRNA	chr10	49477705	+	GGcCTCCCTGCTGtCtaTGAAGG	4	no
Nickase sgRNA	chr10	49383767	-	GGGCTCtCTtCTGGgGCTGcAGG	4	no
Nickase sgRNA	chr10	71294143	+	GGGaTCCCTGaaGGCtCTGATGG	4	no
Nickase sgRNA	chr10	71216896	-	GGGCTgCCTGCaGGCcCTGgGGG	4	no
Nickase sgRNA	chr10	71462379	+	GGGagCCCTGCTGGaGCTGtGGG	4	no
Nickase sgRNA	chr10	79345719	+	GaGCTaCCTGCTGtgGCTGAAGG	4	no
Nickase sgRNA	chr10	82927169	+	tGtCTCCtTGCTGGtGCTGAAGG	4	no
Nickase sgRNA	chr10	101015984	-	GGGgTCCaTGtTGGgGCTGAGGG	4	no
Nickase sgRNA	chr10	125258335	+	GGGCTCtCTaCTGttGCTGAAGG	4	no
Nickase sgRNA	chr10	133074823	+	GGGCTCCtTGCaGGgGCTGtGGG	4	no
Nickase sgRNA	chr6	6802988	+	GGGCTCCCTaCgGGatCTGAAGG	4	no
Nickase sgRNA	chr6	20109134	-	GGaCTCCCTGgTGagGCTGATGG	4	no
Nickase sgRNA	chr6	35172684	-	GGcCTCCCTGgTGGCtCTGgTGG	4	no
Nickase sgRNA	chr6	37017706	-	caGCTCCCTtCTGGgGCTGAAGG	4	no
Nickase sgRNA	chr6	52848140	-	tGcCTCCaTGCTGGtGCTGATGG	4	no
Nickase sgRNA	chr6	52897034	-	tGcCTCCaTGCTGGtGCTGATGG	4	no
Nickase sgRNA	chr6	99352598	+	GGcCTCCCTaCTGagGCTGAAGG	4	no
Nickase sgRNA	chr6	148747082	+	GGGgTCCacGCTGGCGCTGgAGG	4	no
Nickase sgRNA	chr6	161655202	-	GGGCaCCtTGCTGGtGaTGAGGG	4	no
Nickase sgRNA	chr6	161655120	-	GGGCaCCtTGCTGGtGaTGAGGG	4	no
Nickase sgRNA	chr6	167737573	-	GGGCTCCgcaCTGGgGCTGATGG	4	no
Nickase sgRNA	chr14	19132545	+	GGaCTCCCcGaTtGCGCTGAGGG	4	no
Nickase sgRNA	chr14	19267436	-	GGaCTCCCcGaTtGCGCTGAGGG	4	no
Nickase sgRNA	chr14	24334827	+	ccGCTCCCaGCTGGCGaTGAGGG	4	no
Nickase sgRNA	chr14	28468564	-	tGGCTCCCTGCTtctGCTGAGGG	4	no
Nickase sgRNA	chr14	35419755	-	tGaCTCCCTGCTGtCcCTGAAGG	4	no
Nickase sgRNA	chr14	71165423	-	GGcCTtCCTGgTGGCcCTGAGGG	4	no
Nickase sgRNA	chr14	73738792	-	GGGaTtCCcGCTGGaGCTGAGGG	4	no
Nickase sgRNA	chr14	76330087	-	GGGCTCCCTGCTGGCcggcAAGG	4	no
Nickase sgRNA	chr14	76489696	-	GGGgTCaCTcCTGGaGCTGAAGG	4	no
Nickase sgRNA	chr14	92191312	+	GGcCTCCCTGCaGcCcCTGAGGG	4	no
Nickase sgRNA	chr14	99406883	+	GGcCTCCCTGgTGGCagTGAGGG	4	no
Nickase sgRNA	chr14	104374082	-	GGGCaCtCTGCTGGCctTGAAGG	4	no
Nickase sgRNA	chr14	105185198	-	GGGCgCtCTGCTGGCctTGAAGG	4	no
Nickase sgRNA	chr20	33059255	+	GGGCTCgCaGCTGGCtCTGtGGG	4	no
Nickase sgRNA	chr20	48632591	-	GGGCagCCgGCaGGCGCTGAAGG	4	no
Nickase sgRNA	chr20	56974947	-	aGGaTCCCTGCTGGCGgTGtGGG	4	no
Nickase sgRNA	chr20	60056587	+	GGGCTCCaTGgTGGCtCTGtGGG	4	no
Nickase sgRNA	chr20	61937572	-	GGGCcttCTGCTGGgGCTGAAGG	4	no
Nickase sgRNA	chr20	62616935	+	GGGCTCCCaGCaGGgGCcGACGG	4	no
Nickase sgRNA	chr9	27936988	-	GGGCTCtCTGCTtGgGCTGtAGG	4	no
Nickase sgRNA	chr9	34545710	+	GGGCTgCCTGCTGcCctTGATGG	4	no
Nickase sgRNA	chr9	69041684	+	GGGCTCCCTGCTGGCcaTccAGG	4	no
Nickase sgRNA	chr9	91569187	-	GGGCTCCCTctgGGCaCTGAGGG	4	no
Nickase sgRNA	chr9	93179153	-	cGGCTCCCaGgTGGCcCTGAGGG	4	no
Nickase sgRNA	chr9	95090641	+	tGcCTCCCTGCTGGgGtTGAAGG	4	no
Nickase sgRNA	chr9	111631444	+	GGGCTgCCgGCcGGCGCTGgTGG	4	no
Nickase sgRNA	chr9	122214733	+	GGGCTCCCTGCTGGCGaaacTGG	4	no
Nickase sgRNA	chr9	123255881	+	GGGCTCCCTGCTtataCTGAGGG	4	no
Nickase sgRNA	chr9	130454257	+	GGGCTCCCccCaGGgGCTGACGG	4	no
Nickase sgRNA	chr9	132201177	-	GGtCaCCCTGCTGGgGtTGAAGG	4	no
Nickase sgRNA	chr9	134408883	+	GGGCTCCCTGCcGGgGCgGtGGG	4	no
Nickase sgRNA	chr9	135565576	+	GaGCcCCCTGCTGGCtCTGcAGG	4	no
Nickase sgRNA	chr9	136548592	+	aGGCcCCCTGCgGGtGCTGAGGG	4	no
Nickase sgRNA	chr9	136837255	-	GGGCTCtCTGCTGctGCTGcTGG	4	no
Nickase sgRNA	chr9	137013770	+	GGGCTCCCaGCgGGCGgTGgGGG	4	no
Nickase sgRNA	chr9	137465662	+	GGaCTCgCTGCTGGgGCTGgTGG	4	no
Nickase sgRNA	chrX	10082860	-	tGGCTCCCTGCTGatGCTcAGGG	4	no
Nickase sgRNA	chrX	57121470	+	cGcCTCCCTGCTGGCGgTGgCGG	4	no
Nickase sgRNA	chrX	114388848	+	GGaCaCCCTGgTGGCGgTGAAGG	4	no
Nickase sgRNA	chrX	153473947	-	GGGCTCCtgGCTGGtGCaGATGG	4	no
Nickase sgRNA	chrX	154467449	+	GGGCTCCCacgTGGtGCTGAAGG	4	no
Nickase sgRNA	chr18	37626337	-	GGGCTgCCTcCaGGaGCTGAGGG	4	no
Nickase sgRNA	chr18	62459596	+	GGGCTCtCTGCaGGgGCTGcTGG	4	no
Nickase sgRNA	chr11	1199562	-	GGGgTgtCTGCTGGCGCTGcAGG	4	no
Nickase sgRNA	chr11	55811798	+	GGtCTtCCTGCTGGCcgTGATGG	4	no
Nickase sgRNA	chr11	55827550	+	GGtCTtCCTGCTGGCcgTGATGG	4	no
Nickase sgRNA	chr11	57205281	-	GGGCTgCCTGCTGGCtggGAGGG	4	no
Nickase sgRNA	chr11	60935313	+	GGtCTCagTGCTGGaGCTGAGGG	4	no
Nickase sgRNA	chr11	62576172	-	tGGCTCCCTGCTGtCcCTGcGGG	4	no
Nickase sgRNA	chr11	64095748	-	GGGCTCCgTGCTaGtGCTGgGGG	4	no
Nickase sgRNA	chr11	64477364	-	GGGCTCCCTaCTGGCtgTcAGGG	4	no
Nickase sgRNA	chr11	65623550	+	GGGCTaCCTGCTGctGCTcAAGG	4	no
Nickase sgRNA	chr11	69633963	-	GtGagCCCTGCTGGCGgTGATGG	4	no
Nickase sgRNA	chr11	70128992	+	GGGCcaCaTGCTGGCGaTGATGG	4	no
Nickase sgRNA	chr11	72372917	-	GGaCTCCCcGCTGGCGgTaATGG	4	no
Nickase sgRNA	chr11	72553693	-	GGGCTCaCTGCTGGgGtaGAGGG	4	no
Nickase sgRNA	chr11	100487096	-	GGGCTCCagGCTGGtaCTGAGGG	4	no
Nickase sgRNA	chr11	119750298	+	tGGgTgCCTGCTGaCGCTGATGG	4	no
Nickase sgRNA	chr11	130197488	-	GGGCTgCCTGgTGcCcCTGAGGG	4	no

### Sheet: Indels and SNVs
Supplementary Data C: Presence of new base substitutions (size=0) and indels in WGS of control and prime edited clonal lines
	Liver-org (CTNNB1)			Intestinal-org (DGAT1)
indel size	Neg con	PE-1	PE-2	Neg con	PE-1	PE-2
-38	0	0	0	1	0	0
-28	1	0	1	0	0	0
-27	0	0	1	0	0	0
-26	0	1	0	0	0	0
-20	0	0	0	0	1	0
-17	0	0	1	0	0	0
-16	1	0	0	0	0	0
-15	0	0	0	1	0	0
-14	1	0	0	1	0	0
-13	0	1	1	0	1	1
-12	1	0	1	0	0	0
-11	0	0	0	0	0	1
-10	1	0	3	0	1	0
-9	0	0	0	1	0	0
-8	1	0	0	0	0	0
-7	1	0	3	0	0	0
-6	1	2	2	1	0	0
-5	2	2	1	1	0	1
-4	1	1	5	3	0	1
-3	1	4	1	3	1	1
-2	3	2	3	6	1	0
-1	29	23	56	35	15	19
0 (=SNV)	1146	851	1232	902	371	438
1	18	9	17	48	12	13
2	2	0	2	3	0	1
3	2	0	1	0	1	1
4	1	0	4	1	1	1
5	0	0	1	0	1	1
6	0	0	0	1	0	0
8	0	0	1	1	0	0
10	0	0	0	1	0	0
11	1	0	1	0	0	0
27	0	0	0	0	0	1
